# Overcoming Genetic Drop-outs in Variants-based Lineage Tracing from Single-cell RNA Sequencing Data

**DOI:** 10.1101/2020.01.01.892562

**Authors:** Tianshi Lu, Seongoh Park, James Zhu, Xiaowei Zhan, Xinlei Wang, Hao Zhu, Tao Wang

## Abstract

Lineage tracing provides key insights into the fates of individual cells in complex tissues. Recent works on lineage reconstruction based on the single-cell expression data are suitable for short time frames while tracing lineage based on more stable genetic markers is needed for studies that span time scales over months or years. However, variant calling from the single-cell RNA sequencing (scRNA-Seq) data suffers from “genetic drop-outs”, including low coverage and allelic bias, which presents significant obstacles for lineage reconstruction. Prior studies focused only on mitochondrial (chrM) variants and need to be expanded to the whole genome to capture more variants with clearer physiological meaning. However, non-chrM variants suffer even more severe drop-outs than chrM variants, although drop-outs affect all variants. We developed strategies to overcome genetic drop-outs in scRNA-Seq-derived whole genomic variants for accurate lineage tracing, and we developed SClineger, a Bayesian Hierarchical model, to implement our approach. Our validation analyses on a series of sequencing protocols demonstrated the necessity of correction for genetic drop-outs and consideration of variants in the whole genome, and also showed the improvement that our approach provided. We showed that genetic-based lineage tracing is applicable for single-cell studies of both tumors and non-tumor tissues using our approach, and can reveal novel biological insights not afforded by expressional analyses. Interestingly, we showed that cells of various lineages grew under the spatial constraints of their respective organs during the developmental process. Overall, our work provides a powerful tool that can be applied to the large amounts of already existing scRNA-Seq data to construct the lineage histories of cells and derive new knowledge.
