## Supplemental Table 1 for "Overcoming Genetic Drop-outs in Variants-based Lineage Tracing from Single-cell RNA Sequencing Data"

### Sheet: Sheet1
		m%	c	a%	b%
	RCC SMART-Seq	0.05	5	0.1	0.2
	CML SMART-Seq	0.1	5	0.2	0.3
	10X Genomics	0.02	3	0.2	0.3
	mCelSeq2	0.03	3	0.2	0.2
	Slide-Seq	0.02	5	0.2	0.5
	ST	0.02	20	0.3	0.3
	scATAC-Seq	0.03	20	0.45	0.45
	* Check the method section for meaning of m%, c, a%, b%
